# STEER-seq: a recombinase based platform for pooled multimodal single-cell perturbation screening

**DOI:** 10.64898/2026.10.08.757551

**Authors:** Valentina Migliori, Chenqu Suo, Olli Dufva, Ivan Gyulev, Krzysztof Polanski, Vasiliki Symeonidou, Geraldine Rodschinka, Ioannis Sarropoulos, Sho Iwama, Alexander S. Steemers, Aleksander M. Gontarczyk, Hayden Powell, Ana-Maria Cujba, Jong-Eun Park, Mathew J. Garnett, George S. Vassiliou, Sarah A. Teichmann, Andrew R. Bassett

**Author notes:** These authors contributed equally (Valentina Migliori, Chenqu Suo, Olli Dufva). These authors contributed equally (Sarah A. Teichmann, Andrew R. Bassett). Corresponding authors: Valentina Migliori, Sarah A. Teichmann and Andrew Bassett.

## Abstract

Pooled gain-of-function screening is a powerful method for screening for transcription factors whose overexpression leads to changes in cellular identity. However, variable transgene copy number, integration site and genomic context from random viral integration can confound quantitative comparisons between perturbations. We present STEER-seq (Single-cell Transgene Expression via Exchange Recombination sequencing), a virus-free platform for pooled ORF gain-of-function screening in human induced pluripotent stem cells (hiPSCs). STEER-seq combines irreversible Bxb1-mediated integration at a defined genomic safe-harbour locus with promoterless donor libraries and barcode-enabled perturbation tracking, enabling single-copy expression from a common promoter and genomic context and direct recovery of perturbation identity by single-cell sequencing. In a focused haematopoietic screen, SPI1 expression alone was sufficient to drive differentiation towards HSC/MPP-like progenitors in the absence of exogenous cytokines, with transient induction generating progenitors that retained multilineage haematopoietic differentiation potential. Joint RNA-chromatin accessibility profiling linked transcription factor-induced transcriptional responses to chromatin remodelling and enabled reconstruction of perturbation-induced gene regulatory networks, including a RUNX2-driven osteoblast programme. Scaling STEER-seq to around 2,000 human coding sequences enabled systematic discovery of transcription factors capable of inducing distinct cell-state programmes, including neural progenitor-, melanocyte- and vascular smooth muscle-like states, as well as maintenance of pluripotency. STEER-seq provides a scalable, quantitative framework for single-cell and multimodal gain-of-function screening, enabling functional discovery and engineering of human cell identity.
