## Supplementary Tables for "STEER-seq: a recombinase based platform for pooled multimodal single-cell perturbation screening": Supp_Table_1_sample_accession_pairs.xlsx

### Sheet: sample_accession_pairs
sample_name	accession	study accession	data type
6464STDY10267931	EGAN00003158425	EGAS00001005249	10x Genomics 5'
6464STDY10267932	EGAN00003158424	EGAS00001005249	10x Genomics 5'
6464STDY10267933	EGAN00003158426	EGAS00001005249	10x Genomics 5'
6464STDY10267934	EGAN00003158427	EGAS00001005249	10x Genomics 5'
6464STDY10267935	EGAN00003158428	EGAS00001005249	10x Genomics 5'
6464STDY14797954	EGAN00004524949	EGAS00001005249	10x Genomics 5'
6464STDY14797955	EGAN00004524950	EGAS00001005249	10x Genomics 5'
6464STDY13747324	EGAN00004296917	EGAS00001005249	10x Genomics 5'
6464STDY15422806	EGAN00004641111	EGAS00001005249	10x Genomics 5'
6464STDY15422807	EGAN00004641113	EGAS00001005249	10x Genomics 5'
6464STDY15422808	EGAN00004641115	EGAS00001005249	10x Genomics 5'
6464STDY15422801	EGAN00004641107	EGAS00001005249	10x Genomics 5'
6464STDY15422809	EGAN00004641114	EGAS00001005249	10x Genomics 5'
6464STDY15422802	EGAN00004641109	EGAS00001005249	10x Genomics 5'
6464STDY15422810	EGAN00004641117	EGAS00001005249	10x Genomics 5'
6464STDY15422803	EGAN00004641108	EGAS00001005249	10x Genomics 5'
6464STDY15422811	EGAN00004641116	EGAS00001005249	10x Genomics 5'
6464STDY15422804	EGAN00004641110	EGAS00001005249	10x Genomics 5'
Imm_NK15385635	EGAN00004625820	EGAS00001007821	10x Genomics multiome
Imm_NK15385851	EGAN00004625833	EGAS00001007821	10x Genomics multiome
6464STDY16419434	EGAN00004807979	EGAS00001005249	10x Genomics 5'
6464STDY10267936	EGAN00003158429	EGAS00001005249	10x Genomics 5'
6464STDY10267937	EGAN00003158430	EGAS00001005249	10x Genomics 5'
6464STDY15365075		EGAS00001005249	PacBio plasmid sequence

### Sheet: sample_information
condition	screen_no	HSC days	FACS_sort	Hashtag antibody	10x kit	sample_no	sanger_sample_ID	sequence_name	CITE_name	Cellranger	Ensembl	barcode_method
Kolf_2_ARID_corrected_TF	1TF_1	0	unsorted		5' v2.0	HSC01_D0	HSC01 D0	6464STDY10267931		7.2.0	GRCh38-2020-A	115_exog_ref
Kolf_2_ARID_corrected_WT	1TF_1	0	unsorted		5' v2.0	HSC01_D0	HSC01 D0	6464STDY10267931		7.2.0	GRCh38-2020-A	115_exog_ref
Kolf_2_ARID_corrected_WT_no_cyto	1TF_1	8	live	C0252	5' v2.0	HSC02_D8	HSC02 D8	6464STDY10267932	6464STDY10267933	7.2.0	GRCh38-2020-A	115_exog_ref
Kolf_2_ARID_corrected_WT_with_cyto	1TF_1	8	live	C0253	5' v2.0	HSC02_D8	HSC02 D8	6464STDY10267932	6464STDY10267933	7.2.0	GRCh38-2020-A	115_exog_ref
Kolf_2_ARID_corrected_TF_no_cyto	1TF_1	8	mApple-	C0254	5' v2.0	HSC02_D8	HSC02 D8	6464STDY10267932	6464STDY10267933	7.2.0	GRCh38-2020-A	115_exog_ref
Kolf_2_ARID_corrected_TF_with_cyto	1TF_1	8	mApple-	C0255	5' v2.0	HSC02_D8	HSC02 D8	6464STDY10267932	6464STDY10267933	7.2.0	GRCh38-2020-A	115_exog_ref
Kolf_2_ARID_corrected_WT_no_cyto	1TF_1	18	live	C0251	5' v2.0	HSC03_D18_1	HSC03_D18_1	6464STDY10267934	6464STDY10267936	7.2.0	GRCh38-2020-A	115_exog_ref
Kolf_2_ARID_corrected_WT_with_cyto	1TF_1	18	live	C0253	5' v2.0	HSC03_D18_1	HSC03_D18_1	6464STDY10267934	6464STDY10267936	7.2.0	GRCh38-2020-A	115_exog_ref
Kolf_2_ARID_corrected_TF_no_cyto	1TF_1	18	live	C0254	5' v2.0	HSC03_D18_1	HSC03_D18_1	6464STDY10267934	6464STDY10267936	7.2.0	GRCh38-2020-A	115_exog_ref
Kolf_2_ARID_corrected_TF_with_cyto	1TF_1	18	live	C0255	5' v2.0	HSC03_D18_1	HSC03_D18_1	6464STDY10267934	6464STDY10267936	7.2.0	GRCh38-2020-A	115_exog_ref
Kolf_2_ARID_corrected_WT_no_cyto	1TF_1	18	live	C0251	5' v2.0	HSC03_D18_2	HSC03_D18_2	6464STDY10267935	6464STDY10267937	7.2.0	GRCh38-2020-A	115_exog_ref
Kolf_2_ARID_corrected_TF_no_cyto	1TF_1	18	CD45+	C0254	5' v2.0	HSC03_D18_2	HSC03_D18_2	6464STDY10267935	6464STDY10267937	7.2.0	GRCh38-2020-A	115_exog_ref
Kolf_2_ARID_corrected_TF_with_cyto	1TF_1	18	live	C0255	5' v2.0	HSC03_D18_2	HSC03_D18_2	6464STDY10267935	6464STDY10267937	7.2.0	GRCh38-2020-A	115_exog_ref
HOM +TF day0	HOM_1	0			5' v2.0	HOM +TF day0	HOM +TF day0	6464STDY14797954		7.2.0	GRCh38-2020-A	115_exog_ref
HOM +TF day18	HOM_1	18			5' v2.0	HOM +TF day18	HOM +TF day18	6464STDY14797955		7.2.0	GRCh38-2020-A	115_exog_ref
KOLF2.1s hipsc HSC HET day 18 no cytokines (single TF differentiation, pooled at the end)	1TF_2	18	lin/cd19 neg, cd34 pos, cd90 pos, cd43 pos		5' v2.0	HSC_HET_1TF_D18_noCYTO single TFs	HSC_HET_1TF_D18_noCYTO single TFs	6464STDY13747324		7.2.0	GRCh38-2020-A	115_exog_ref
HSC_D18_INDUC_SPI1_DOX_D8	SPI1_inducible	18	lin/cd19 neg, cd34 pos (sorted oon 3/6/24, thawed from frozen)		5' v2.0	HSC_D18_INDUC_SPI1_DOX_D8	HSC_D18_INDUC_SPI1_DOX_D8	6464STDY15422806		7.2.0	GRCh38-2020-A
HSC_D18_INDUC_SPI1_NO_DOX	SPI1_inducible	18	lin/cd19 neg, cd34 pos (sorted oon 3/6/24, thawed from frozen)		5' v2.0	HSC_D18_INDUC_SPI1_NO_DOX	HSC_D18_INDUC_SPI1_NO_DOX	6464STDY15422807		7.2.0	GRCh38-2020-A
POOL_TF_CONS_D0	poolTF_1	0	mApple-		5' v3.0	POOL_TF_CONS_D0	POOL_TF_CONS_D0	6464STDY15422808	6464STDY15422801	9.0.0	GRCh38-2020-A	barcode_tf_library_Pacbio
POOL_TF_CONS_D18_LIN_NEG	poolTF_1	18	mApple-CD45-Lin-		5' v3.0	POOL_TF_CONS_D18_LIN_NEG	POOL_TF_CONS_D18_LIN_NEG	6464STDY15422809	6464STDY15422802	9.0.0	GRCh38-2020-A	barcode_tf_library_Pacbio
POOL_TF_CONS_D18_LIN_POS	poolTF_1	18	mApple-CD45-Lin+ and mApple-CD45+		5' v3.0	POOL_TF_CONS_D18_LIN_POS	POOL_TF_CONS_D18_LIN_POS	6464STDY15422810	6464STDY15422803	9.0.0	GRCh38-2020-A	barcode_tf_library_Pacbio
POOL_TF_CONS_D18_LIN_POS	poolTF_1	18	mApple-CD45-Lin+ and mApple-CD45+		5' v3.0	POOL_TF_CONS_D18_LIN_POS	POOL_TF_CONS_D18_LIN_POS	6464STDY15422811	6464STDY15422804	9.0.0	GRCh38-2020-A	barcode_tf_library_Pacbio
wild-type	validation_flex	18	unsorted		5' flex			6464STDY16419434		9.0.1	GRCh38-2020-A
NR4A2	validation_flex	18	unsorted		5' flex			6464STDY16419434		9.0.1	GRCh38-2020-A
NR4A3	validation_flex	18	unsorted		5' flex			6464STDY16419434		9.0.1	GRCh38-2020-A
SMAD7	validation_flex	18	unsorted		5' flex			6464STDY16419434		9.0.1	GRCh38-2020-A
Kolf2_TF_multiome_GEX	multiome	0	unsorted		Multiome			Imm_NK15385635		Cell Ranger ARC 2.0.2	GRCh38-2020-A	3_prime
Kolf2_TF_multiome_ATAC	multiome	0	unsorted		Multiome			Imm_NK15385851		Cell Ranger ARC 2.0.2	GRCh38-2020-A	3_prime
