## Supplementary Tables for "STEER-seq: a recombinase based platform for pooled multimodal single-cell perturbation screening": Supp_Table_2_reagent_details_sequences.xlsx

### Sheet: sgRNAs
Name	Sequence	Role
hCLYBL_sgRNA spacer	ATGTTGGAAGGATGAGGAAA	CLYBL insertion into wild-type
hCLYBLmutant_sgRNA spacer	ATGTTGGAAGGATGAGGAGA	CLYBL insertion into mutant allele

### Sheet: Primers
Name	Sequence	Function
IG59	TCCTACTGGAGACACAGGTCC	Genotyping/ long range PCR
IG60	CACCAGCAACCTGACGTTTT	Genotyping/ long range PCR
VM17	CAGACAAGTCAGTAGGGCCA	Genotyping
VM87	GAACCTGCGTGCAATCCATC	Genotyping
VM21	TTGGGGCACGGAAAACAAAA	Genotyping
VM22	CCGGAATCTCTTGGAAGTATGC	Genotyping
RT primer single cell	AAGCAGTGGTATCAACGCAGAGTACGGCTTTTCTTCCCTTGTGTAAC	scRNA-seq library

### Sheet: PacBio Cas9-enrichment
Name	Sequence	Role
BC_0025_long_3endT	/5Phos/CACGCACACACGCGCGATCTCTCTCTTTTCCTCCTCCTCCGTTGTTGTTGTTGAGAGAGATCGCGCGTGTGTGCGTGT	Adapter
Guide_6 crRNA spacer	AGTTGCTCTTGCCCGGCGTC	crRNA
Guide_8 crRNA spacer	AGTGTTATCACTCATGGTTA	crRNA

### Sheet: Plasmids
Name	Benchling link	Function
Bxb1 CAGG CLYBL final version OLPv1 (for Integration)	https://benchling.com/s/seq-jXyAvOzVLuB1E9LkWbzB	Landing pad plasmid
EGFP_Constitutive_pUC-GW-Amp	https://benchling.com/s/seq-Zi0a9nVucmSKDuCJoWXw	Constitutive donor
EGFP_Inducible_pUC-GW-Amp	https://benchling.com/s/seq-Q5r6bmCu2AKxxto0MJEb	Inducible donor
V2_1-mcherry-R1-ccdb-R2-t2a-puror-backbone	https://benchling.com/s/seq-UnW39KEd1YkYrsfjEPRb	Gateway-compatible constitutive donor

### Sheet: TF sequences and barcodes
TF	BARCODE	SEQUENCE
SPI1	AGAAGCCC	AGAAGCCCgccaccatggggGGATCCTTACAGGCGTGCAAAATGGAAGGGTTTCCCCTCGTCCCCCCTCCATCAGAGGACCTGGTGCCCTATGACACGGATCTATACCAACGCCAAACGCACGAGTATTACCCCTATCTCAGCAGTGATGGGGAGAGCCATAGCGACCATTACTGGGACTTCCACCCCCACCACGTGCACAGCGAGTTCGAGAGCTTCGCCGAGAACAACTTCACGGAGCTCCAGAGCGTGCAGCCCCCGCAGCTGCAGCAGCTCTACCGCCACATGGAGCTGGAGCAGATGCACGTCCTCGATACCCCTATGGTGCCACCCCATCCCAGTCTTGGCCACCAGGTCTCCTACCTGCCCCGGATGTGCCTCCAGTACCCATCCCTGTCCC…
BCL11A	TCACAAAC	TCACAAACgccaccatggggGGATCCCGCCGCAAGCAAGGCAAACCCCAGCACTTAAGCAAACGGGAGTTCTCGCCCGAGCCTCTTGAAGCCATTCTTACAGATGATGAACCAGACCACGGCCCGTTGGGAGCTCCAGAAGGGGATCATGACCTCCTCACCTGTGGGCAGTGCCAGATGAACTTCCCATTGGGGGACATTCTTATTTTTATCGAGCACAAACGGAAACAATGCAATGGCAGCCTCTGCTTAGAAAAAGCTGTGGATAAGCCACCTTCCCCTTCACCAATCGAGATGAAAAAAGCATCCAATCCCGTGGAGGTTGGCATCCAGGTCACGCCAGAGGATGACGATTGTTTATCAACGTCATCTAGAGGAATTTGCCCCAAACAGGAACACA…
GFI1	TCAGCCTG	TCAGCCTGgccaccatggggGGATCCCCGCGCTCATTTCTCGTCAAAAGCAAGAAGGCTCACAGCTACCACCAGCCGCGCTCCCCAGGACCAGACTATTCCCTCCGTTTAGAGAATGTACCGGCGCCTAGCCGAGCAGACAGCACTTCAAATGCAGGCGGGGCGAAGGCGGAGCCCCGGGACCGTTTGTCCCCCGAATCGCAGCTGACCGAAGCCCCAGACAGAGCCTCCGCATCCCCAGACAGCTGCGAAGGCAGCGTCTGCGAACGGAGCTCGGAGTTTGAGGACTTCTGGAGGCCCCCGTCACCCTCCGCGTCTCCAGCCTCGGAGAAGTCAATGTGCCCATCGCTGGACGAAGCCCAGCCCTTCCCCCTGCCTTTCAAACCGTACTCATGGAGCG…
GFI1B	AGGCCCGG	AGGCCCGGgccaccatggggGGATCCCCACGCTCCTTCCTGGTGAAGAGCAAGAAGGCTCACACCTACCACCAGCCCCGTGTGCAGGAAGATGAACCGCTCTGGCCTCCTGCCCTTACCCCGGTGCCCAGAGACCAGGCTCCAAGCAACAGCCCTGTCCTTAGCACTCTATTCCCAAACCAGTGCCTGGACTGGACCAACCTCAAACGAGAGCCGGAGCTGGAGCAGGACCAGAACTTGGCCAGGATGGCCCCGGCACCAGAGGGCCCCATTGTGCTGTCCCGACCCCAGGATGGGGACTCTCCACTGTCCGACTCACCCCCATTCTACAAGCCTAGCTTCTCCTGGGACACCTTGGCCACAACCTATGGCCACAGCTACCGGCAGGCCCCCTCCACCA…
HLF	TCGGCAAA	TCGGCAAAgccaccatggggGGATCCGAGAAAATGTCCCGACCGCTCCCCCTGAATCCCACCTTTATCCCGCCTCCCTACGGCGTGCTCAGGTCCCTGCTGGAGAACCCGCTGAAGCTCCCCCTTCACCACGAGGACGCATTTAGTAAAGATAAAGACAAGGAAAAGAAGCTGGATGATGAGAGTAACAGCCCGACGGTCCCCCAGTCGGCATTCCTGGGGCCTACCTTATGGGACAAAACCCTTCCCTATGACGGAGATACTTTCCAGTTGGAATACATGGACCTGGAGGAGTTTTTGTCAGAAAATGGCATTCCCCCCAGCCCATCTCAGCATGACCACAGCCCTCACCCTCCTGGGCTGCAGCCAGCTTCCTCGGCTGCCCCCTCGGTCATGGACC…
IKZF1	AGTTTCTC	AGTTTCTCgccaccatggggGGATCCGATGCTGATGAGGGTCAAGACATGTCCCAAGTTTCAGGGAAGGAAAGCCCCCCTGTAAGCGATACTCCAGATGAGGGCGATGAGCCCATGCCGATCCCCGAGGACCTCTCCACCACCTCGGGAGGACAGCAAAGCTCCAAGAGTGACAGAGTCGTGGCCAGTAATGTTAAAGTAGAGACTCAGAGTGATGAAGAGAATGGGCGTGCCTGTGAAATGAATGGGGAAGAATGTGCGGAGGATTTACGAATGCTTGATGCCTCGGGAGAGAAAATGAATGGCTCCCACAGGGACCAAGGCAGCTCGGCTTTGTCGGGAGTTGGAGGCATTCGACTTCCTAACGGAAAACTAAAGTGTGATATCTGTGGGATCATTT…
IRF5	TGATCAAA	TGATCAAAgccaccatggggGGATCCAACCAGTCCATCCCAGTGGCTCCCACCCCACCCCGCCGCGTGCGGCTGAAGCCCTGGCTGGTGGCCCAGGTGAACAGCTGCCAGTACCCAGGGCTTCAATGGGTCAACGGGGAAAAGAAATTATTCTGCATCCCCTGGAGGCATGCCACAAGGCATGGTCCCAGCCAGGACGGAGATAACACCATCTTCAAGGCCTGGGCCAAGGAGACAGGGAAATACACCGAAGGCGTGGATGAAGCCGATCCGGCCAAGTGGAAGGCCAACCTGCGCTGTGCCCTTAACAAGAGCCGGGACTTCCGCCTCATCTACGACGGGCCCCGGGACATGCCACCTCAGCCCTACAAAATCTACGAGGTCTGCTCCAATGGCCCTG…
MYCN	CGATCTGG	CGATCTGGgccaccatggggGGATCCCCGAGCTGCTCCACGTCCACCATGCCGGGCATGATCTGCAAGAACCCAGACCTAGAGTTTGACTCGCTACAGCCCTGCTTCTACCCGGACGAAGATGACTTCTACTTCGGCGGCCCCGACTCGACCCCCCCGGGGGAGGACATCTGGAAGAAGTTTGAGCTGCTGCCCACGCCCCCGCTGTCGCCCAGCCGTGGCTTCGCGGAGCACAGCTCCGAGCCCCCGAGCTGGGTCACGGAGATGCTGCTTGAGAACGAGCTGTGGGGCAGCCCGGCCGAGGAGGACGCGTTCGGCCTGGGGGGACTGGGTGGCCTCACCCCCAACCCGGTCATCCTCCAGGACTGCATGTGGAGCGGCTTCTCCGCCCGCGAGAAGC…
NFE2	CTGAAAGA	CTGAAAGAgccaccatggggGGATCCTCCCCGTGTCCTCCCCAGCAGAGCAGGAACAGGGTGATACAGCTGTCCACTTCAGAGCTAGGAGAGATGGAACTGACTTGGCAGGAGATCATGTCCATCACCGAGCTGCAGGGTCTGAATGCTCCAAGTGAGCCATCATTTGAGCCCCAAGCCCCAGCTCCATACCTTGGACCTCCACCACCCACAACTTACTGCCCCTGCTCAATCCACCCAGATTCTGGCTTCCCACTTCCTCCACCACCTTATGAGCTCCCAGCATCCACATCCCATGTCCCAGATCCCCCATACTCCTATGGCAACATGGCCATACCAGTCTCCAAGCCACTGAGCCTCTCAGGCCTGCTCAGTGAGCCGCTCCAAGACCCCTTAGCCC…
RUNX1	CTCAGAAA	CTCAGAAAgccaccatggggGGATCCCGTATCCCCGTAGATGCCAGCACGAGCCGCCGCTTCACGCCGCCTTCCACCGCGCTGAGCCCAGGCAAGATGAGCGAGGCGTTGCCGCTGGGCGCCCCGGACGCCGGCGCTGCCCTGGCCGGCAAGCTGAGGAGCGGCGACCGCAGCATGGTGGAGGTGCTGGCCGACCACCCGGGCGAGCTGGTGCGCACCGACAGCCCCAACTTCCTCTGCTCCGTGCTGCCTACGCACTGGCGCTGCAACAAGACCCTGCCCATCGCTTTCAAGGTGGTGGCCCTAGGGGATGTTCCAGATGGCACTCTGGTCACTGTGATGGCTGGCAATGATGAAAACTACTCGGCTGAGCTGAGAAATGCTACCGCAGCCATGAAGA…
SP100	CGACTTCC	CGACTTCCgccaccatggggGGATCCGCAGGTGGGGGCGGCGACCTGAGCACCAGGAGGCTGAATGAATGTATTTCACCAGTAGCAAATGAGATGAACCATCTTCCTGCACACAGCCACGATTTGCAAAGGATGTTCACGGAGGACCAGGGTGTAGATGACAGGCTGCTCTATGACATTGTATTCAAGCACTTCAAAAGAAATAAGGTGGAGATTTCAAATGCAATAAAAAAGACATTTCCATTCCTCGAAGGCCTCCGTGATCGTGATCTCATCACAAATAAAATGTTTGAAGATTCTCAAGATTCTTGTAGAAACCTGGTCCCTGTACAGAGAGTGGTGTACAATGTTCTTAGTGAACTGGAGAAAACATTTAACCTGCCAGTTCTGGAAGCACTGT…
TFEC	ATCACGAT	ATCACGATgccaccatggggGGATCCACCCTTGATCATCAGATCATCAATCCAACTCTTAAATGGTCACAACCTGCAGTGCCAAGTGGTGGGCCTCTTGTGCAGCATGCACACACAACTCTGGACAGTGATGCTGGCCTCACAGAAAACCCACTCACCAAGTTACTAGCTATTGGGAAAGAAGATGACAATGCACAATGGCATATGGAGGACGTTATTGAGGATATAATCGGTATGGAATCAAGTTTTAAAGAGGAAGGAGCAGACTCTCCTCTGCTAATGCAAAGAACATTATCTGGAAGTATTTTGGATGTGTATAGCGGTGAACAAGGAATTTCACCAATTAACATGGGGCTTACAAGTGCTTCTTGTCCAAGTAGTCTACCAATGAAAAGAGAAA…
EGFP	AGTGGTCA	AGTGGTCAgccaccatggggcctgccgctaaacgggtcaaactcgacggcggttctggaggtcctgctgcaaagcgcgttaagttggatggagggtcagggggaGTCAGTAAGGGAGAGGAGTTATTCACAGGTGTTGTGCCGATTCTGGTTGAGCTTGACGGTGACGTTAACGGTCACAAGTTCAGCGTTAGTGGCGAGGGTGAGGGCGATGCCACATACGGTAAGCTAACCCTTAAGTTCATTTGCACCACGGGTAAGTTACCGGTTCCATGGCCCACGTTAGTAACAACTTTGACATACGGTGTTCAGTGCTTTAGCAGGTACCCTGACCACATGAAGCAGCACGACTTCTTCAAGTCAGCGATGCCAGAAGGTTACGTTCAGGAGAGAACTATAT…
CIITA		atgccggagcagaagctgatatccgaggaggacctggccatggccggatcccgttgcctggctccacgccctgctgggtcctacctgtcagagccccaaggcagctcagagtgtgccaccatggagttggggcccctagaaggtggctacctggagcttcttaacagcgatgctgaccccctgtgcctctaccacttctatgaccagatggacctggctggagaagaagagattgaactctactcagaacccgacacagacaccatcaactgcgaccagttcagcaggctgttgtgtgacatggaaggtgatgaagagaccagggaggcttatgccaatatcgcggaactggaccagtatgtcttccaggactcccagctggagggcctgagcaaggac…
FOXO3	GCGGCGGGTTGG	ATGGCAGAGGCACCGGCTTCCCCGGCCCCGCTCTCTCCGCTCGAAGTGGAGCTGGACCCGGAGTTCGAGCCCCAGAGCCGTCCGCGATCCTGTACGTGGCCCCTGCAAAGGCCGGAGCTCCAAGCGAGCCCTGCCAAGCCCTCGGGGGAGACGGCCGCCGACTCCATGATCCCCGAGGAGGAGGACGATGAAGACGACGAGGACGGCGGGGGACGGGCCGGCTCGGCCATGGCGATCGGCGGCGGCGGCGGGAGCGGCACGCTGGGCTCCGGGCTGCTCCTTGAGGACTCGGCCCGGGTGCTGGCACCCGGAGGGCAAGACCCCGGGTCTGGGCCAGCCACCGCGGCGGGCGGGCTGAGCGGGGGTACACAGGCGCTGCTGCAGCCTCAGCAACCGCTG…
CEBPD	CTGCTGAAGCGT	ATGAGCGCCGCGCTCTTCAGCCTGGACGGCCCGGCGCGCGGCGCGCCCTGGCCTGCGGAGCCTGCGCCCTTCTACGAACCGGGCCGGGCGGGCAAGCCGGGCCGCGGGGCCGAGCCAGGGGCCCTAGGCGAGCCAGGCGCCGCCGCCCCCGCCATGTACGACGACGAGAGCGCCATCGACTTCAGCGCCTACATCGACTCCATGGCCGCCGTGCCCACCCTGGAGCTGTGCCACGACGAGCTCTTCGCCGACCTCTTCAACAGCAATCACAAGGCGGGCGGCGCGGGGCCCCTGGAGCTTCTTCCCGGCGGCCCCGCGCGCCCCTTGGGCCCGGGCCCTGCCGCTCCCCGCCTGCTCAAGCGCGAGCCCGACTGGGGCGACGGCGACGCGCCCGGCTCG…
PRDM1	CTCCGACACCGC	GTACAAAAAAGCAGGCTCCACCATGTTGGATATTTGCTTGGAAAAACGTGTGGGTACGACCTTGGCTGCCCCCAAGTGTAACTCCAGCACTGTGAGGTTTCAGGGATTGGCAGAGGGGACCAAGGGGACCATGAAAATGGACATGGAGGATGCGGATATGACTCTGTGGACAGAGGCTGAGTTTGAAGAGAAGTGTACATACATTGTGAACGACCACCCCTGGGATTCTGGTGCTGATGGCGGTACTTCGGTTCAGGCGGAGGCATCCTTACCAAGGAATCTGCTTTTCAAGTATGCCACCAACAGCGAAGAGGTTATTGGAGTGATGAGTAAAGAATACATACCAAAGGGCACACGTTTTGGACCCCTAATAGGTGAAATCTACACCAATGACACAGT…
TBX21	TCGTGGATAGTC	ATGGGCATCGTGGAGCCGGGTTGCGGAGACATGCTGACGGGCACCGAGCCGATGCCGGGGAGCGACGAGGGCCGGGCGCCTGGCGCCGACCCGCAGCACCGCTACTTCTACCCGGAGCCGGGCGCGCAGGACGCGGACGAGCGTCGCGGGGGCGGCAGCCTGGGGTCTCCCTACCCGGGGGGCGCCTTGGTGCCCGCCCCGCCGAGCCGCTTCCTTGGAGCCTACGCCTACCCGCCGCGACCCCAGGCGGCCGGCTTCCCCGGCGCGGGCGAGTCCTTCCCGCCGCCCGCGGACGCCGAGGGCTACCAGCCGGGCGAGGGCTACGCCGCCCCGGACCCGCGCGCCGGGCTCTACCCGGGGCCGCGTGAGGACTACGCGCTACCCGCGGGACTGGAGGTG…
TCF7	ACCAGAGATCTG	ATGCCGCAGCTGGACTCCGGCGGGGGCGGCGCGGGCGGCGGCGACGACCTCGGCGCGCCGGACGAGCTGCTGGCCTTCCAGGATGAAGGCGAGGAGCAGGACGACAAGAGCCGCGACAGCGCCGCCGGTCCCGAGCGCGACCTGGCCGAGCTCAAGTCGTCGCTCGTGAACGAGTCCGAGGGCGCGGCCGGCGGCGCAGGGATCCCGGGGGTCCCGGGGGCCGGCGCCGGGGCCCGCGGCGAGGCCGAGGCTCTCGGGCGGGAACACGCTGCGCAGAGACTCTTCCCGGACAAACTTCCAGAGCCCCTGGAGGACGGCCTGAAGGCCCCGGAGTGCACCAGCGGCATGTACAAAGAGACCGTCTACTCCGCCTTCAATCTGCTCATGCATTACCCACCC…
RUNX2	ATTTAAACGGAA	ATGGCATCAAACAGCCTCTTCAGCACAGTGACACCATGTCAGCAAAACTTCTTTTGGGATCCGAGCACCAGCCGGCGCTTCAGCCCCCCCTCCAGCAGCCTGCAGCCCGGCAAAATGAGCGACGTGAGCCCGGTGGTGGCTGCGCAACAGCAGCAGCAACAGCAGCAGCAGCAACAGCAGCAGCAGCAGCAGCAACAGCAGCAGCAGCAGCAGGAGGCGGCGGCGGCGGCTGCGGCGGCGGCGGCGGCTGCGGCGGCGGCAGCTGCAGTGCCCCGGTTGCGGCCGCCCCACGACAACCGCACCATGGTGGAGATCATCGCCGACCACCCGGCCGAACTCGTCCGCACCGACAGCCCCAACTTCCTGTGCTCGGTGCTGCCCTCGCACTGGCGCTGCAAC…
HOPX	CGAGAACGCCTG	ATGCTCATTTTCCTGGGCTGTTACAGAAGAAGACTGGAAGAGCGCGCAGGGACCATGTCGGCGGAGACTGCGAGCGGCCCCACAGAGGACCAGGTGGAAATCCTGGAGTACAACTTCAACAAGGTCGACAAGCACCCGGATTCCACCACGCTGTGCCTCATCGCGGCCGAGGCAGGCCTTTCCGAGGAGGAGACACAGGGTAGTGATTTGATCTCCAGGAGCAAAATATGGCACCCAGAAAGTAGCCCCCAAAGAGAAGGCTACCCCCATGATAGTCTGCCGTGCTTGGCTTTCGATTACTTTTCTCTACTGCCGCCCCAGTGTAAAGAAATGGTT
CEBPA	AGCTGAGTGCTT	ATGGAGTCGGCCGACTTCTACGAGGCGGAGCCGCGGCCCCCGATGAGCAGCCACCTGCAGAGCCCCCCGCACGCGCCCAGCAGCGCCGCCTTCGGCTTTCCCCGGGGCGCGGGCCCCGCGCAGCCTCCCGCCCCACCTGCCGCCCCGGAGCCGCTGGGCGGCATCTGCGAGCACGAGACGTCCATCGACATCAGCGCCTACATCGACCCGGCCGCCTTCAACGACGAGTTCCTGGCCGACCTGTTCCAGCACAGCCGGCAGCAGGAGAAGGCCAAGGCGGCCGTGGGCCCCACGGGCGGCGGCGGCGGCGGCGACTTTGACTACCCGGGCGCGCCCGCGGGCCCCGGCGGCGCCGTCATGCCCGGGGGAGCGCACGGGCCCCCGCCCGGCTACGGCTGC…
EBF1	GTCGGCTTGTGA	ATGTTTGGGATTCAGGAAAGCATCCAACGGAGTGGAAGCAGCATGAAGGAAGAGCCGCTGGGCAGCGGCATGAACGCGGTGCGGACGTGGATGCAGGGCGCCGGGGTGCTGGACGCCAACACGGCGGCGCAGAGCGGGGTGGGTCTGGCCCGGGCTCACTTTGAGAAGCAGCCGCCTTCCAATCTGCGGAAATCCAACTTCTTCCACTTCGTCCTGGCCCTCTACGACAGACAGGGCCAGCCCGTGGAGATCGAGAGGACAGCGTTTGTGGGGTTCGTGGAGAAGGAAAAAGAAGCCAACAGCGAAAAGACCAATAACGGAATTCACTACCGGCTTCAGCTTCTCTACAGCAATGGGATAAGGACGGAGCAGGATTTCTACGTGCGCCTCATTGACTCC…
SMAD7	TATACGGCAAGT	ATGTTCAGGACCAAACGATCTGCGCTCGTCCGGCGTCTCTGGAGGAGCCGTGCGCCCGGCGGCGAGGACGAGGAGGAGGGCGCAGGGGGAGGTGGAGGAGGAGGCGAGCTGCGGGGAGAAGGGGCGACGGACAGCCGAGCGCATGGGGCCGGTGGCGGCGGCCCGGGCAGGGCTGGATGCTGCCTGGGCAAGGCGGTGCGAGGTGCCAAAGGTCACCACCATCCCCACCCGCCAGCCGCGGGCGCCGGCGCGGCCGGGGGCGCCGAGGCGGATCTGAAGGCGCTCACGCACTCGGTGCTCAAGAAACTGAAGGAGCGGCAGCTGGAGCTGCTGCTCCAGGCCGTGGAGTCCCGCGGCGGGACGCGCACCGCGTGCCTCCTGCTGCCCGGCCGCCTGGAC…
NR4A2	TGCGCAAGATCA	ATGCCTTGTGTTCAGGCGCAGTATGGGTCCTCGCCTCAAGGAGCCAGCCCCGCTTCTCAGAGCTACAGTTACCACTCTTCGGGAGAATACAGCTCCGATTTCTTAACTCCAGAGTTTGTCAAGTTTAGCATGGACCTCACCAACACTGAAATCACTGCCACCACTTCTCTCCCCAGCTTCAGTACCTTTATGGACAACTACAGCACAGGCTACGACGTCAAGCCACCTTGCTTGTACCAAATGCCCCTGTCCGGACAGCAGTCCTCCATTAAGGTAGAAGACATTCAGATGCACAACTACCAGCAACACAGCCACCTGCCCCCCCAGTCTGAGGAGATGATGCCGCACTCCGGGTCGGTTTACTACAAGCCCTCCTCGCCCCCGACGCCCACCACCCCG…
NR4A3	GTCGGTCCAAGA	ATGCATGACTCAATCAGATTTGGAAATGTGGATATGCCCTGCGTCCAAGCCCAATATAGCCCTTCCCCTCCAGGTTCCAGTTATGCGGCGCAGACATACAGCTCGGAATACACCACGGAGATCATGAACCCCGACTACACCAAGCTGACCATGGACCTTGGCAGCACTGAGATCACGGCTACAGCCACCACGTCCCTGCCCAGCATCAGTACCTTCGTGGAGGGCTACTCGAGCAACTACGAACTCAAGCCTTCCTGCGTGTACCAAATGCAGCGGCCCTTGATCAAAGTGGAGGAGGGGCGGGCGCCCAGCTACCATCACCATCACCACCACCACCACCACCACCACCACCATCACCAGCAGCAGCATCAGCAGCCATCCATTCCTCCAGCCTCCAGC…
Venus (control)	GTACAGTGTTAT	GCGCCGGCGGCCGCCACCATGGTGAGCAAGGGCGAGGAGCTGTTCACCGGGGTGGTGCCCATCCTGGTCGAGCTGGACGGCGACGTAAACGGCCACAAGTTCAGCGTGTCCGGCGAGGGCGAGGGCGATGCCACCTACGGCAAGCTGACCCTGAAGCTGATCTGCACCACCGGCAAGCTGCCCGTGCCCTGGCCCACCCTCGTGACCACCCTGGGCTACGGCCTGCAGTGCTTCGCCCGCTACCCCGACCACATGAAGCAGCACGACTTCTTCAAGTCCGCCATGCCCGAAGGCTACGTCCAGGAGCGCACCATCTTCTTCAAGGACGACGGCAACTACAAGACCCGCGCCGAGGTGAAGTTCGAGGGCGACACCCTGGTGAACCGCATCGAGCTGAAG…
	BARCODE
	KOZAK
	NLS c-myc

### Sheet: Locus maps
Name	Link
CLYBL::NeoUTR-TF_5only[zoomed]	https://benchling.com/s/seq-0RyO4BgEf8c63izd3e99?m=slm-E6JcfzwZBxPR73iakPcq
CLYBL::EGFP [zoomed]	https://benchling.com/s/seq-J6xnvVUjB7FX8vz7HkW4?m=slm-etBdnnEQHLFyhBMYcrd0
WT CLYBL locus [zoomed]	https://benchling.com/s/seq-dNG5yb3tcumZkoLKXNKe?m=slm-VNM3X2tjUZF9fn7uB63L
CLYBL::Bxb1_mApple_OLPv1 [zoomed]	https://benchling.com/s/seq-inJkP2UjU4Lm6gnfbjG2?m=slm-9cj1IhSxGI3LhBNB4WXw

### Sheet: Antibodies
Name	Antigen	Clone	Fluorophore	Supplier/Manufacturer
CD34 Monoclonal Antibody (4h11), Apc, Ebioscience	Human CD34	4H11	APC	Life Technologies
Brilliant Violet 785tm Anti-Human CD45 [Clone: Hi30] 25 Tests	Human CD45	HI30	BV785	Biolegend
Pe/Cyanine7 Anti-Human CD34 [Clone: 581] 25 Tests	Human CD34	581	PE/Cyanine7	Biolegend
Fitc Mouse Anti-Human Cd144 - Fitc - Clone 55-7h1 - Isotype Mouse Igg1 Kappa - Reactivity Hu - 100 Tests	Human CD144	55-7H1	FITC	BD (Becton Dickinson)
Anti-Human CD2 (RPA-2.10) FITC	Human CD2	RPA-2.10	FITC	Biolegend
Anti-Human CD3 (OKT3) FITC	Human CD3	UCHT1	FITC	Biolegend
Anti-Human CD14 (61D3) FITC	Human CD14	M5E2	FITC	BD (Becton Dickinson)
Anti-Human CD16 (CB16) FITC	Human CD16	CLB/FcGran1	FITC	BD (Becton Dickinson)
Anti-Human CD56 (TULY56) FITC	Human CD56	HCD56	FITC	Biolegend
Anti-Human CD235a (HIR2) FITC	Human CD235a	HIR2	FITC	Biolegend
Anti-Human CD19 (HIB19) FITC	Human CD19	HIB19	FITC	Biolegend
Anti-Human CD34 (561) BV785	Human CD34	561	BV785	Biolegend
Anti-Human CD45RA (HI100) APC	Human CD45RA	HI100	APC	Biolegend
Anti-Human CD90 (5E10) APC/CY7	Human CD90	50000000000	APC/CY7	Biolegend
Anti-human CD38 (HIT2) Antibody PE	Human CD38	HIT2	PE	Biolegend
Trustain	-	-
